# Survey of nucleotide-specific Rab GTPase interactions reveals multiple Rab effectors

**DOI:** 10.64898/2026.09.15.751902

**Authors:** Tabitha A. Peterson, Christopher P. Ptak, Mark A Stamnes, Robert C. Piper

## Abstract

Rab GTPases control myriad molecular functions by acting as a nucleotide-dependent switch for protein-protein interactions localized in discrete subcellular regions (Zerial and McBride, 2001). Finding additional molecular roles for Rab GTPases depends on expanding the identification of their nucleotide-dependent interactions. Here we compare the interactome of Rab GTPases using a comprehensive large-scale yeast 2-hybrid approach powered by quantitative high-throughput sequencing, which was used to find interactions of the major mammalian Rab isoforms locked in a GDP or GTP conformation. These data revealed an expanded set of interactions specific for GTP-bound Rab proteins, with many known Rab effectors capable of binding a wider repertoire of Rab partners than previously appreciated. We also identified the RGS domain of SNX13 and SNX14 as a new Rab GTPase-binding domain that may bridge these ER-localized proteins with Rab5 and Rab11 endosomal compartments, respectively.
