## Supplemental Table 2 for "Survey of nucleotide-specific Rab GTPase interactions reveals multiple Rab effectors"

### Sheet: Excluded Hits
Gene	Exclusion Category	Rationale / Interacting Fragment
ASPH	Biologically implausible / promiscuity concern	Membrane topology or promiscuous hub-protein behavior inconsistent with a genuine cytosolic Y2H interaction
CD86	Biologically implausible / promiscuity concern	Membrane topology or promiscuous hub-protein behavior inconsistent with a genuine cytosolic Y2H interaction
FGL2	Biologically implausible / promiscuity concern	Membrane topology or promiscuous hub-protein behavior inconsistent with a genuine cytosolic Y2H interaction
ICAM1	Biologically implausible / promiscuity concern	Membrane topology or promiscuous hub-protein behavior inconsistent with a genuine cytosolic Y2H interaction
ITGB2	Biologically implausible / promiscuity concern	Membrane topology or promiscuous hub-protein behavior inconsistent with a genuine cytosolic Y2H interaction
JAM2	Biologically implausible / promiscuity concern	Membrane topology or promiscuous hub-protein behavior inconsistent with a genuine cytosolic Y2H interaction
MDGA2	Biologically implausible / promiscuity concern	Membrane topology or promiscuous hub-protein behavior inconsistent with a genuine cytosolic Y2H interaction
PMEL	Biologically implausible / promiscuity concern	Membrane topology or promiscuous hub-protein behavior inconsistent with a genuine cytosolic Y2H interaction
SULF2	Biologically implausible / promiscuity concern	Membrane topology or promiscuous hub-protein behavior inconsistent with a genuine cytosolic Y2H interaction
B4GALNT3	Luminal/extracellular membrane-protein fragment	Interacting fragment (residues 491-(~574-581)) maps to the lumenal/extracellular side of a single- or multi-pass membrane protein
CD99L2	Luminal/extracellular membrane-protein fragment	Interacting fragment (residues 174-(~252-258)) maps to the lumenal/extracellular side of a single- or multi-pass membrane protein
EFNB2	Luminal/extracellular membrane-protein fragment	Interacting fragment (residues 69-(~116-122)) maps to the lumenal/extracellular side of a single- or multi-pass membrane protein
ERVFRD-1	Luminal/extracellular membrane-protein fragment	Interacting fragment (residues 380-(~427-534)) maps to the lumenal/extracellular side of a single- or multi-pass membrane protein
GCNT3	Luminal/extracellular membrane-protein fragment	Interacting fragment (residues 250-(~298-305)) maps to the lumenal/extracellular side of a single- or multi-pass membrane protein
IGSF1	Luminal/extracellular membrane-protein fragment	Interacting fragment (residues 163-(~213-220)) maps to the lumenal/extracellular side of a single- or multi-pass membrane protein
IL13RA2	Luminal/extracellular membrane-protein fragment	Interacting fragment (residues 172-(~273-279)) maps to the lumenal/extracellular side of a single- or multi-pass membrane protein
OXGR1	Luminal/extracellular membrane-protein fragment	Interacting fragment (residues 5-(~40-46)) maps to the lumenal/extracellular side of a single- or multi-pass membrane protein
PCDHGA12	Luminal/extracellular membrane-protein fragment	Interacting fragment (residues 49-(~451-471)) maps to the lumenal/extracellular side of a single- or multi-pass membrane protein
PVRL2	Luminal/extracellular membrane-protein fragment	Interacting fragment (residues 194-(~264-291)) maps to the lumenal/extracellular side of a single- or multi-pass membrane protein
TCTN3	Luminal/extracellular membrane-protein fragment	Interacting fragment (residues 284-(~346-393)) maps to the lumenal/extracellular side of a single- or multi-pass membrane protein
TXNDC15	Luminal/extracellular membrane-protein fragment	Interacting fragment (residues 273-(~342-348)) maps to the lumenal/extracellular side of a single- or multi-pass membrane protein
UNC5A	Luminal/extracellular membrane-protein fragment	Interacting fragment (residues 44-(~104-110)) maps to the lumenal/extracellular side of a single- or multi-pass membrane protein
CHGB	Secreted protein	Predominantly extracellular/secreted per UniProt subcellular location; not accessible to a cytosolic Rab bait in vivo
FGA	Secreted protein	Predominantly extracellular/secreted per UniProt subcellular location; not accessible to a cytosolic Rab bait in vivo
ITIH3	Secreted protein	Predominantly extracellular/secreted per UniProt subcellular location; not accessible to a cytosolic Rab bait in vivo
PSG1	Secreted protein	Predominantly extracellular/secreted per UniProt subcellular location; not accessible to a cytosolic Rab bait in vivo
PSG5	Secreted protein	Predominantly extracellular/secreted per UniProt subcellular location; not accessible to a cytosolic Rab bait in vivo
PSG6	Secreted protein	Predominantly extracellular/secreted per UniProt subcellular location; not accessible to a cytosolic Rab bait in vivo
ABLIM3	Vector-alone background artifact	Insufficient reliable sequence match to localize the interacting fragment precisely
ACLY	Vector-alone background artifact	Interacting fragment: residues 107-(~193-207)
AMY2A	Vector-alone background artifact	Recovered from vector-alone (bait-free) control samples at comparable or higher levels than in real bait selections
ASPM	Vector-alone background artifact	Insufficient reliable sequence match to localize the interacting fragment precisely
BANK1	Vector-alone background artifact	residues 181-(~250-270) only, enriched in 2/19 vector-alone sets, peak ppm 195.3; distinct fragment residues 333-(~523-543) at Rab38 retained as genuine
BBS7	Vector-alone background artifact	residues 391-(~473-486), enriched in 2/19 vector-alone sets, peak ppm 4652.4
BCORL1	Vector-alone background artifact	Insufficient reliable sequence match to localize the interacting fragment precisely
C10orf2	Vector-alone background artifact	Interacting fragment: residues 1-582
C1R	Vector-alone background artifact	Recovered from vector-alone (bait-free) control samples at comparable or higher levels than in real bait selections
CAP2	Vector-alone background artifact	Recovered from vector-alone (bait-free) control samples at comparable or higher levels than in real bait selections
CAPNS2	Vector-alone background artifact	Insufficient reliable sequence match to localize the interacting fragment precisely
CCP110	Vector-alone background artifact	Insufficient reliable sequence match to localize the interacting fragment precisely
CD96	Vector-alone background artifact	Interacting fragment: residues 1-402
CDC42EP1	Vector-alone background artifact	Interacting fragment: residues 1-391
CLEC1A	Vector-alone background artifact	Insufficient reliable sequence match to localize the interacting fragment precisely
CNTN2	Vector-alone background artifact	Insufficient reliable sequence match to localize the interacting fragment precisely
COIL	Vector-alone background artifact	Interacting fragment: residues 185-(~324-344)
CREB3L4	Vector-alone background artifact	residues 3-(~109-116) only, enriched in 1/19 vector-alone sets, peak ppm 4334.7; distinct fragment residues 57-(~136-149) at Rab15 retained as genuine
CREB5	Vector-alone background artifact	Insufficient reliable sequence match to localize the interacting fragment precisely
CRX	Vector-alone background artifact	Interacting fragment: residues 1-299
CYB5R4	Vector-alone background artifact	Interacting fragment: residues 161-(~230-237)
DAPK1	Vector-alone background artifact	Insufficient reliable sequence match to localize the interacting fragment precisely
DAXX	Vector-alone background artifact	Interacting fragment: residues 3-(~626-633)
DLAT	Vector-alone background artifact	Insufficient reliable sequence match to localize the interacting fragment precisely
DYNC1I1	Vector-alone background artifact	Interacting fragment: residues 1-645
EFNB1	Vector-alone background artifact	Interacting fragment: residues 100-(~208-214)
EIF2S2	Vector-alone background artifact	Interacting fragment: residues 10-(~66-72)
ELL3	Vector-alone background artifact	Interacting fragment: residues 120-(~227-253)
ERGIC3	Vector-alone background artifact	Insufficient reliable sequence match to localize the interacting fragment precisely
ERRFI1	Vector-alone background artifact	residues 155-(~191-198), enriched in 2/19 vector-alone sets, peak ppm 70.2, vector is 0.58x of real signal - borderline
FAM65A	Vector-alone background artifact	Recovered from vector-alone (bait-free) control samples at comparable or higher levels than in real bait selections
FHL3	Vector-alone background artifact	residues 60-(~141-175), enriched in 1/19 vector-alone sets, peak ppm 2495.7
FKBP15	Vector-alone background artifact	residues 645-(~722-728), enriched in 1/19 vector-alone sets, peak ppm 315.4, vector is 0.51x of real signal - borderline
GDF10	Vector-alone background artifact	Insufficient reliable sequence match to localize the interacting fragment precisely
GFAP	Vector-alone background artifact	Interacting fragment: residues 179-(~359-386)
GOPC	Vector-alone background artifact	Interacting fragment: residues 280-(~356-370)
HSPA8	Vector-alone background artifact	Interacting fragment: residues 457-(~535-542)
ICA1	Vector-alone background artifact	Interacting fragment: residues 21-(~452-465)
IL16	Vector-alone background artifact	Interacting fragment: residues 73-(~147-154)
INTS7	Vector-alone background artifact	Recovered from vector-alone (bait-free) control samples at comparable or higher levels than in real bait selections
KIF3A	Vector-alone background artifact	Insufficient reliable sequence match to localize the interacting fragment precisely
KLF6	Vector-alone background artifact	Insufficient reliable sequence match to localize the interacting fragment precisely
KRT222	Vector-alone background artifact	Interacting fragment: residues 84-(~253-266)
KRT28	Vector-alone background artifact	residues 335-(~372-379), enriched in 1/19 vector-alone sets, peak ppm 268.2
KRT33B	Vector-alone background artifact	residues 194-(~264-284) only, enriched in 1/19 vector-alone sets, peak ppm 517.3; distinct fragment residues 215-(~364-384) at Rab38 retained as genuine
KRT76	Vector-alone background artifact	Interacting fragment: residues 394-(~483-503)
KRT78	Vector-alone background artifact	Interacting fragment: residues 318-(~393-413)
LAMB3	Vector-alone background artifact	Interacting fragment: residues 52-(~86-93)
LHFP	Vector-alone background artifact	Interacting fragment: residues ~1-(~157-164
LRRC6	Vector-alone background artifact	residues 264-(~333-346), enriched in 2/19 vector-alone sets, peak ppm 170.1
LRRN1	Vector-alone background artifact	Interacting fragment: residues 1-716
MPDZ	Vector-alone background artifact	Interacting fragment: residues 1-2041
MYRF	Vector-alone background artifact	Recovered from vector-alone (bait-free) control samples at comparable or higher levels than in real bait selections
N4BP2L2	Vector-alone background artifact	residues 307-(~475-488) only, enriched in 2/19 vector-alone sets, peak ppm 6954.4; distinct fragment residues 148-(~215-222) at Rab38 retained as genuine
NDE1	Vector-alone background artifact	Interacting fragment: residues 1-335
NEU2	Vector-alone background artifact	Interacting fragment: residues 1-380
NEXN	Vector-alone background artifact	Interacting fragment: residues 1-675
NIFK	Vector-alone background artifact	Interacting fragment: residues 188-(~235-242)
NUP50	Vector-alone background artifact	residues 215-(~400-414), enriched in 2/19 vector-alone sets, peak ppm 15339.3
OXNAD1	Vector-alone background artifact	Insufficient reliable sequence match to localize the interacting fragment precisely
PAF1	Vector-alone background artifact	residues 367-(~404-411) only, enriched in 1/19 vector-alone sets, peak ppm 2203.5; distinct fragment residues 78-(~317-351) at Rab19 retained as genuine
PAX7	Vector-alone background artifact	Insufficient reliable sequence match to localize the interacting fragment precisely
PCDHGB4	Vector-alone background artifact	Insufficient reliable sequence match to localize the interacting fragment precisely
PDXK	Vector-alone background artifact	Insufficient reliable sequence match to localize the interacting fragment precisely
PIAS2	Vector-alone background artifact	residues 441-(~559-572) only, enriched in 2/19 vector-alone sets, peak ppm 591.7; distinct fragment residues 404-(~465-492) at Rab13/Rab21 retained as genuine
POLK	Vector-alone background artifact	Insufficient reliable sequence match to localize the interacting fragment precisely
POLR2C	Vector-alone background artifact	Interacting fragment: residues 1-275
PPP1R15A	Vector-alone background artifact	residues 64-(~145-165) only, enriched in 3/19 vector-alone sets, peak ppm 264.7; distinct fragment residues 490-(~558-571) at Rab23 retained as genuine
RAPGEF1	Vector-alone background artifact	residues 132-(~310-323), enriched in 2/19 vector-alone sets, peak ppm 896.5
RCHY1	Vector-alone background artifact	Interacting fragment: residues 11-(~160-166)
RFPL3	Vector-alone background artifact	residues 94-(~162-175), enriched in 2/19 vector-alone sets, peak ppm 162.7
RLIM	Vector-alone background artifact	Interacting fragment: residues 40-(~312-325)
RNF2	Vector-alone background artifact	Interacting fragment: residues 203-(~237-263)
RNF40	Vector-alone background artifact	Interacting fragment: residues 1-1001
RPN1	Vector-alone background artifact	residues 343-(~416-429) only, enriched in 2/19 vector-alone sets, peak ppm 2488.0; distinct fragment residues 1-(~262-282) at Rab34 retained as genuine
RSBN1	Vector-alone background artifact	Interacting fragment: residues 401-(~433-446)
RTCB	Vector-alone background artifact	Recovered from vector-alone (bait-free) control samples at comparable or higher levels than in real bait selections
RWDD1	Vector-alone background artifact	Insufficient reliable sequence match to localize the interacting fragment precisely
SAMM50	Vector-alone background artifact	Interacting fragment: residues 1-469
SEPSECS	Vector-alone background artifact	Recovered from vector-alone (bait-free) control samples at comparable or higher levels than in real bait selections
SEZ6L	Vector-alone background artifact	Interacting fragment: residues 479-(~536-556)
SLX4	Vector-alone background artifact	Insufficient reliable sequence match to localize the interacting fragment precisely
SORBS2	Vector-alone background artifact	Interacting fragment: residues 1-824
STARD3	Vector-alone background artifact	residues 210-(~280-293), enriched in 2/19 vector-alone sets, peak ppm 1273.4, vector exceeds real signal 2.0x
STARD8	Vector-alone background artifact	residues 233-(~297-304), enriched in 2/19 vector-alone sets, peak ppm 171.6, vector exceeds real signal 4.4x
STAU2	Vector-alone background artifact	Interacting fragment: residues 71-(~147-160)
SUGT1	Vector-alone background artifact	Interacting fragment: residues 1-333
SV2C	Vector-alone background artifact	Insufficient reliable sequence match to localize the interacting fragment precisely
SYN3	Vector-alone background artifact	residues 61-(~448-468), enriched in 2/19 vector-alone sets, peak ppm 83.5, vector exceeds real signal 2.8x
TBCCD1	Vector-alone background artifact	Interacting fragment: residues 413-(~477-497)
TEK	Vector-alone background artifact	Recovered from vector-alone (bait-free) control samples at comparable or higher levels than in real bait selections
TGM2	Vector-alone background artifact	Recovered from vector-alone (bait-free) control samples at comparable or higher levels than in real bait selections
THOC5	Vector-alone background artifact	residues 349-(~425-438) only [Rab30], enriched in 5/19 vector-alone sets, peak ppm 673.9; distinct fragment residues 120-(~165-172) at Rab11 retained as genuine
TOR1AIP1	Vector-alone background artifact	Recovered from vector-alone (bait-free) control samples at comparable or higher levels than in real bait selections
TRAK2	Vector-alone background artifact	Recovered from vector-alone (bait-free) control samples at comparable or higher levels than in real bait selections
TXNL1	Vector-alone background artifact	Interacting fragment: residues 157-(~265-278)
VCAM1	Vector-alone background artifact	Interacting fragment: residues 138-(~541-547)
XPA	Vector-alone background artifact	residues 124-(~189-202), enriched in 2/19 vector-alone sets, peak ppm 2565.3
ZC3H11A	Vector-alone background artifact	Insufficient reliable sequence match to localize the interacting fragment precisely
ZNF280B	Vector-alone background artifact	Interacting fragment: residues 413-(~516-522)
ZNF287	Vector-alone background artifact	residues 13-(~163-177), enriched in 1/19 vector-alone sets, peak ppm 16.1, vector is 0.49x of real signal - borderline
ZNF561	Vector-alone background artifact	Interacting fragment: residues 91-(~333-359)
ZNF846	Vector-alone background artifact	Interacting fragment: residues 175-(~311-324)

### Sheet: Summary
Supplemental Table 2 — Excluded / Garbage Hits
Total genes excluded:	131
Category	Count
Vector-alone background artifact	103
Luminal/extracellular membrane-protein fragment	13
Biologically implausible / promiscuity concern	9
Secreted protein	6
